# Diverse Plant-Parasitic Nematodes are Selectively Killed by Oxadiazole Thioether Pro-Nematicides

**DOI:** 10.1101/2023.09.14.557801

**Authors:** Jessica Knox, Andrew R. Burns, Brittany Cooke, Savina R. Cammalleri, Megan Kitner, Justin Ching, Jack M.P. Castelli, Emily Puumala, Jamie Snider, Emily Koury, J.B. Collins, Erik C. Andersen, Igor Stagljar, Leah E. Cowen, Mark Lautens, Inga Zasada, Peter J. Roy

## Abstract

Left unchecked, plant-parasitic nematodes have the potential to devastate crops globally. Highly effective but non-selective nematicides are justifiably being phased-out, leaving farmers with limited options for managing nematode infestation. Here, we report our discovery of a 1,3,4-oxadiazole thioether scaffold called Cyprocide that selectively kills diverse plant-parasitic nematodes. Cyprocide is bioactivated into a lethal reactive electrophilic metabolite by specific nematode cytochrome P450 enzymes. Because Cyprocide fails to kill non-target organisms, we infer that the targeted lethality of this pro-nematicide derives from P450 substrate selectivity. Our findings demonstrate that Cyprocide is a selective nematicidal scaffold with broad-spectrum activity that holds the potential to help safeguard our global food supply.
