## Supplementary material for "Diverse Plant-Parasitic Nematodes are Selectively Killed by Oxadiazole Thioether Pro-Nematicides": Data S1

### Sheet: Sheet1
ChemBridge ID	Wactive ID (Burns et al, 2015)	Other ID	SMILES	Scaffold SMILES	Scaffold ID	Group (Burns et al, 2015)	% Point Difference in Survival Rate (POR knockdown - wild type)	EMB-8 required for resistance	EMB-8 required for activity
5121613	wact-1	selectivin-A	c12nc(cn1ccs2)c1ccc(cc1)Cl	c1ccc(cc1)c1cn2c(n1)scc2	C	2	43.575		yes
9012797	wact-151		N1(CCCOc2ccc(c3ccccc3)cc2)CCOCC1.Cl	C(CN1CCOCC1)COc1ccc(cc1)c1ccccc1	BA	3	32.8825		yes
5352487	wact-4	cyprocide-A	c1(oc(nn1)SCC)c1c(cc(cc1)Cl)Cl	c1ccc(cc1)c1nnco1	N	2	28.4841		yes
6541842	wact-476		c1(oc(nn1)SCc1ccc(Br)cc1)c1occc1	c1ccc(cc1)CSc1nnc(o1)c1ccco1	AK	2	28.0032		yes
9031277	wact-180		n1c(onc1c1cc(C(F)(F)F)ccc1)c1sccc1	c1ccc(cc1)c1noc(n1)c1cccs1	F	1	26.9949		yes
5884071	wact-443		C(=S)(Nc1ccccc1)NCCc1ccc(Cl)cc1	c1ccc(cc1)CCNCNc1ccccc1	AD	-	26.4564		yes
7780917	wact-104		C(=O)(O/N=C(/c1ccncc1)\N)C(Oc1ccc(Br)cc1)C	C(COc1ccccc1)ON=Cc1ccncc1	AU	1	22.3121		yes
5652977	wact-8		n1c(noc1c1ccc(C(C)(C)C)cc1)c1ccncc1	c1ccc(cc1)c1onc(n1)c1ccncc1	Y	3	21.6854		yes
5104063	wact-19		c12c(SCCc3ccncc3)cccc1cccc2	n1ccc(cc1)CCSc1cccc2c1cccc2	A	3	20.9676		yes
9037311	wact-191		n1c(noc1c1cc(F)ccc1)c1ccccc1	c1ccc(cc1)c1onc(n1)c1ccccc1	H	2	19.9976		yes
5185411	wact-2		n1c(onc1c1ccc(cc1)Br)c1sccc1	c1ccc(cc1)c1noc(n1)c1cccs1	F	1	19.8994		yes
9030418	wact-178		n1c(c2c(I)cccc2)onc1c1ccccc1	c1ccc(cc1)c1onc(n1)c1ccccc1	H	3	19.663		yes
5404872	wact-416		C(=C\Nc1ccc(Br)cc1)/C(=O)c1ccccc1	c1ccc(cc1)CC=CNc1ccccc1	S	1	19.6157		yes
9040417	wact-194		c1(oc(cc1)CNC1CC1)c1ccc(cc1)Cl.Cl	c1ccc(cc1)c1ccc(o1)CNC1CC1	BF	1	19.498		yes
7747740	wact-102		O(c1ccc(cc1)OC)Cc1ccc(Cl)cc1	c1ccc(cc1)OCc1ccccc1	AS	1	18.1525
5488503	wact-421		[O-][N+](=O)C1=CN=C(C=C1)N1CCC2=C(C1)C=CC=C2	c1ccc(nc1)N1CCc2c(C1)cccc2	U	-	18.1052
9020086	wact-165		n1c(onc1c1ccc(cc1)F)c1occc1	c1ccc(cc1)c1noc(n1)c1ccco1	AY	1	17.9058
9000613	wact-139		n1c(onc1c1cc(Br)ccc1)c1occc1	c1ccc(cc1)c1noc(n1)c1ccco1	AY	2	16.5914
5489051	wact-422		C(=C\Nc1c(I)cccc1)/C(=O)c1ccccc1	c1ccc(cc1)CC=CNc1ccccc1	S	3	16.3779
5404871	wact-43		c1(cc(ccc1C)Cl)N/C=C/C(=O)c1ccccc1	c1ccc(cc1)CC=CNc1ccccc1	S	3	15.0325
5365506	wact-412		c1(ncc(cn1)N)c1ccc(cc1)OCCCC	c1ccc(cc1)c1ncccn1	Q	-	14.7825
9063096	wact-204		C1(CC1)NCc1ccc(OCc2ccc(Cl)cc2)cc1.Cl	N(C1CC1)Cc1ccc(cc1)OCc1ccccc1	BM	3	13.4673
5403320	wact-415		c1(nc2c(s1)cccc2)c1ccc(NC(=O)c2c(F)cccc2)cc1	c1ccc(cc1)CNc1ccc(cc1)c1nc2c(s1)cccc2	R	1	12.7083
12931419	wact-234		O=C(NCCC1=CCCCC1)C1=CC=C(OC2CCN(CC3=CC=CC=N3)CC2)C=C1	C1CCC(=CC1)CCNCc1ccc(cc1)OC1CCN(CC1)Cc1ccccn1	BN	-	10.7249
9029633	wact-176		n1c(onc1c1cc(C(F)(F)F)ccc1)c1ncccc1	c1ccc(cc1)c1noc(n1)c1ccccn1	BE	-	10.6783
6613675	wact-64		n1c(scc1c1ccc(cc1)CC)c1ccncc1	c1ccc(cc1)c1csc(n1)c1ccncc1	AL	3	9.65824
5104389	wact-20		C(=C\c1ccc(cc1)OCC)/C(=O)c1ccc(cc1)OC	c1ccc(cc1)CC=Cc1ccccc1	B	-	8.87715
9036498	wact-613		n1c(noc1c1cc2c(cc1)cccc2)c1cnccc1	c1ccc(cn1)c1noc(n1)c1ccc2c(c1)cccc2	BI	1	8.48552
5905384	wact-10		n1c(noc1c1ccc(cc1)CCC)c1cnccc1	c1ccc(cc1)c1onc(n1)c1cccnc1	AE	2	7.82319
9036812	wact-190		n1c(noc1c1ccncc1)c1ccc(OCc2ccccc2)cc1	c1ccc(cc1)COc1ccc(cc1)c1noc(n1)c1ccncc1	BJ	1	7.5635
9013615	wact-154		n1c(noc1c1ccc(OCc2ccccc2)cc1)c1cnccc1	c1ccc(cc1)COc1ccc(cc1)c1onc(n1)c1cccnc1	BB	1	7.00006
9038739	wact-193		C(=O)(Nc1cc(c(cc1)F)F)Nc1cc(c(cc1)F)F	C(Nc1ccccc1)Nc1ccccc1	BK	3	6.99563
5320745	wact-395		n1c(oc2c1cc(N)cc2)c1ccc(cc1)Cl	c1ccc(cc1)c1nc2c(o1)cccc2	K	1	5.0746
5156707	wact-23		c1(ncc(o1)c1ccc(cc1)C)c1ccncc1	c1ccc(cc1)c1cnc(o1)c1ccncc1	D	3	4.71978
15225369	wact-239		FC(F)(F)C1=CC=C(C=C1)C1=NOC(CN2CCC(CC2)N2CCSCC2)=N1	S1CCN(CC1)C1CCN(CC1)Cc1onc(n1)c1ccccc1	BO	-	4.11496
5360297	wact-40		c1(nc2c(o1)cccc2)c1nc2c(cc1)cccc2	c1ccc2c(c1)nc(cc2)c1nc2c(o1)cccc2	O	-	4.07765
5784085	wact-220		ClC1=CC=C(C=C1)N1CCN(CC1)\N=C/C1=CC=CC=N1	c1ccc(cc1)N1CCN(CC1)N=Cc1ccccn1	AC	1	3.86566
6222549	wact-11		C(c1c(C(=O)NCCc2ccc(Cl)cc2)cccc1)(F)(F)F	c1ccc(cc1)CNCCc1ccccc1	AI	2	3.71901
5652963	wact-7		O1N=C(N=C1C1=CC=CS1)C1=CC=CC=C1	c1ccc(cc1)c1noc(n1)c1cccs1	F	2	3.54554
6039582	wact-58		n1c(noc1c1ccc(cc1)Cl)c1ncccc1	c1ccc(cc1)c1onc(n1)c1ccccn1	AH	2	3.3467
6505890	wact-63		c1(oc(nn1)SCc1cc(Br)ccc1)c1occc1	c1ccc(cc1)CSc1nnc(o1)c1ccco1	AK	3	3.26922
6005917	wact-57		n1c(oc2c1cc(cc2)CC)c1cc(c(cc1)C)N	c1ccc(cc1)c1nc2c(o1)cccc2	K	3	3.11492
5699532	wact-437		N1(C(=O)/C=C/c2c(cc(cc2)Cl)Cl)CCN(c2ccc(cc2)F)CC1	c1ccc(cc1)C=CCN1CCN(CC1)c1ccccc1	AA	3	2.75317
5322542	wact-396		c1(nc2c(o1)cccc2)SC(=O)OCc1ccccc1	c1ccc(cc1)COCSc1nc2c(o1)cccc2	L	2	2.05905
5688274	wact-55		n1c(c2ccc(cc2)OC)ccc(c1)CCCCC	c1ccc(cc1)c1ccccn1	Z	2	1.67179
5962739	wact-446		c1(n[nH]c(c1)c1cc(F)ccc1)c1c(cc(cc1)C)O	c1ccc(cc1)c1[nH]nc(c1)c1ccccc1	AG	3	1.42857
7683066	wact-92		c1(ncccn1)SCc1cc(c(cc1)Cl)Cl	c1ccc(cc1)CSc1ncccn1	AQ	2	1.41254
9035461	wact-187		c1(oc(cc1)CNCC=C)c1ccc(cc1)Cl.Cl	c1ccc(cc1)c1ccco1	BG	1	1.26976
9012025	wact-150		N1(c2c(cc(NC(=O)c3ccc(cc3)CC)cc2)Cl)CCN(CC1)C	N1CCN(CC1)c1ccc(cc1)NCc1ccccc1	AZ	3	1.25668
7530695	wact-71		c1(C(=O)Nc2c(c(Cl)ccc2)Cl)n(ncc1Cl)CC	c1ccc(cc1)NCc1ccn[nH]1	AN	1	1.04725
5570574	wact-425		BrC1=CC=C(C=C1)C1=NN=C(O1)C1=CC=CC=C1	c1ccc(cc1)c1nnc(o1)c1ccccc1	W	-	0.641026
9039813	wact-614		c1(c2c(cc(cc2)Cl)Cl)oc(cc1)CNC1CC1.Cl	c1ccc(cc1)c1ccc(o1)CNC1CC1	BF	3	0.2939
7943845	wact-124		N1(C(=O)CCCc2ccccc2)CCN(c2ccc(cc2)Cl)CC1	c1ccc(cc1)CCCCN1CCN(CC1)c1ccccc1	AV	3	-0.811934
5175205	wact-372		c12c(N/N=C/c3c(O)cccc3)cccc2cccn1	c1ccc(cc1)C=NNc1cccc2c1nccc2	E	3	-0.889881
9033974	wact-182		c1(oc(cc1)CNC1CC1)c1cc(c(cc1)F)Cl	c1ccc(cc1)c1ccc(o1)CNC1CC1	BF	3	-1.19875
7634492	wact-81		n1c(noc1/C=C/c1c(Cl)cccc1)c1ccncc1	c1ccc(cc1)C=Cc1onc(n1)c1ccncc1	AO	1	-1.71229
7721223	wact-16		c1(ncccn1)SCCOc1ccc(I)cc1	c1ccc(cc1)OCCSc1ncccn1	AR	2	-2.49451
5191873	wact-373		c1(nc2c(s1)cc(cc2)C)c1ccc(/N=C/c2c(cc(cc2)O)O)cc1	c1ccc(cc1)C=Nc1ccc(cc1)c1nc2c(s1)cccc2	G	1	-3.14809
5784060	wact-598		ClC1=CC=C(C=C1)N1CCN(CC1)N=CC1=CC=CN=C1	c1ccc(cc1)N1CCN(CC1)N=Cc1cccnc1	AB	2	-4.04971
6064540	wact-59		n1c(noc1c1sccc1)c1c(C)cccc1	c1ccc(cc1)c1noc(n1)c1cccs1	F	3	-4.51519
6269333	wact-62		n1c(noc1COc1ccccc1)c1ccccc1	c1ccc(cc1)OCc1onc(n1)c1ccccc1	AJ	2	-5.88216
9024879	wact-169		n1c(noc1c1c(cc(cc1)Cl)Cl)c1sccc1	c1ccc(cc1)c1onc(n1)c1cccs1	BD	1	-7.33621
9016378	wact-564		n1c(noc1COc1cc(Cl)ccc1)c1ccccc1	c1ccc(cc1)OCc1onc(n1)c1ccccc1	AJ	-	-7.64207
7003409	wact-12		c1(C(=O)NCCOc2ccc(cc2)CC)c(I)cccc1	c1ccc(cc1)OCCNCc1ccccc1	AM	2	-7.89276
9030024	wact-177		c1(nc(no1)c1ccccc1)c1c(F)cccc1F	c1ccc(cc1)c1onc(n1)c1ccccc1	H	3	-9.92755
5191886	wact-374		c1(nc2c(s1)cc(cc2)C)c1ccc(/N=C/c2ccc(cc2)O)cc1	c1ccc(cc1)C=Nc1ccc(cc1)c1nc2c(s1)cccc2	G	-	-9.96416
5947437	wact-600		n1c(oc2c1cc(N)cc2)c1ccc(cc1)OC	c1ccc(cc1)c1nc2c(o1)cccc2	K	2	-10.117
7637739	wact-83		n1c(onc1c1ccncc1)C(Oc1cc(Cl)ccc1)C	c1ccc(cc1)OCc1onc(n1)c1ccncc1	AP	1	-11.3278
5347759	wact-3		[N+](=O)(c1ccc(CSc2ccc(Cl)cc2)cc1)[O-]	c1ccc(cc1)SCc1ccccc1	M	2	-12.9076
5486398	wact-420		OC1=C(Cl)C=C(Cl)C=C1\C=N\NC1=CC=CC=C1	c1ccc(cc1)NN=Cc1ccccc1	T	-	-18.0431
5191891	wact-375		c1(nc2c(s1)cc(cc2)C)c1ccc(/N=C/c2ccc(cc2)OC)cc1	c1ccc(cc1)C=Nc1ccc(cc1)c1nc2c(s1)cccc2	G	1	-18.4183
5649594	wact-596		FC1=CC=CC=C1NC1=NC(=CS1)C1=CC=CC=C1	c1ccc(cc1)Nc1scc(n1)c1ccccc1	X	3	-18.9642	yes
9016871	wact-565		c1(nc2c(o1)cc(N)cc2)c1c(C)cccc1	c1ccc(cc1)c1nc2c(o1)cccc2	K	1	-20.207	yes
5361748	wact-593		[N+](=O)(c1ccc(cc1)OCCCCCSC(C)C)[O-]	c1ccccc1	P	2	-22.4694	yes
7955970	wact-549		c1(nc2c(s1)cccc2)c1ccc(OC(=O)C)cc1	c1ccc(cc1)c1nc2c(s1)cccc2	AW	2	-23.3266	yes
7752851	wact-536		c1(nc(n[nH]1)/C=C/c1ccc(F)cc1)c1c(O)cccc1	c1ccc(cc1)C=Cc1n[nH]c(n1)c1ccccc1	AT	3	-24.0583	yes
9016892	wact-566		c1(nc(on1)Cc1ccc(Cl)cc1)c1sccc1	c1ccc(cc1)Cc1onc(n1)c1cccs1	BC	3	-25.6997	yes
5229759	wact-589		n1c(noc1c1ccccc1)c1ccccc1	c1ccc(cc1)c1onc(n1)c1ccccc1	H	1	-29.1932	yes
9036483	wact-575		n1c(nnn1Cc1cc(c(cc1)Cl)Cl)c1ccncc1	c1ccc(cc1)Cn1nnc(n1)c1ccncc1	BH	-	-29.5695	yes
5320516	wact-394		c1(nc2c(s1)cc(cc2)C)c1ccc(/N=C/c2c[nH]c3c2cccc3)cc1	c1ccc2c(c1)c(C=Nc1ccc(cc1)c1nc3c(s1)cccc3)c[nH]2	J	-	-31.3693	yes
6297648	wact-602		n1c(oc2c1cc(N)cc2)c1cc(c(cc1)Br)C	c1ccc(cc1)c1nc2c(o1)cccc2	K	-	-36.9344	yes
5253724	wact-388		n1(c(nc2c1cc(c(c2)Br)Br)C)c1ccccc1	c1ccc(cc1)n1cnc2c1cccc2	I	1	-37.4975	yes
7960454	wact-550		c12c(sc(c1)C)ncnc2NCCc1ccccc1.Cl	c1ccc(cc1)CCNc1ncnc2c1ccs2	AX	-	-42.0218	yes
9012591	wact-561		n1c(noc1c1ccc(OCC(C)C)cc1)c1ccncc1	c1ccc(cc1)c1onc(n1)c1ccncc1	Y	-	-42.1574	yes
9040453	wact-578		c1(noc(c1)c1ccc(cc1)C)C(=O)OC	c1ccc(cc1)c1ccno1	BL	3	-56.7813	yes
5910902	wact-444		n1c(noc1C1CCC(CC1)CCCC)c1cnccc1	C1CCC(CC1)c1onc(n1)c1cccnc1	AF	2	-56.8452	yes
5547023	wact-423		COC1=CC=C(CNC2=CC=C(Br)C=C2)C=C1	c1ccc(cc1)NCc1ccccc1	V	-	-68.4033	yes
